# Virus-like particle capture reveals coordination of actin remodeling during Shigella flexneri entry by host proteins

**DOI:** 10.1101/2025.10.21.683715

**Authors:** María Luisa Gil-Marqués, Matthew S. Fish, Le Anh Thu Pham, Vritti Kharbanda, Keith T. Egger, Marcia B. Goldberg, Poyin Chen

**Affiliations:** Division of Infectious Diseases, Department of Medicine, Massachusetts General Hospital, Boston, Massachusetts, USA; Department of Microbiology, Blavatnik Institute, Harvard Medical School, Boston, Massachusetts, USA; Broad Institute, Cambridge, Massachusetts, USA

**Author notes:** Address correspondence to Poyin Chen. University of Massachusetts School of Medicine, Worcester, Massachusetts, USA.

**Keywords:** Shigella flexneri, type 3 secretion system, translocon, 14-3-3

## Abstract

*Shigella* spp. are intracellular bacterial pathogens that enter the host via plasma membrane insertion of a type 3 secretion system (T3SS) translocon, which triggers signaling cascades that include modulation of cytoskeletal dynamics, resulting in bacterial uptake. To better understand translocon insertion-induced host processes, we adapted a method to capture in virus-like particles (VLP) host proteins that are recruited to the cytosolic face of natively delivered *S. flexneri* translocons. Proteomic analyses reveal enrichment of 14-3-3ζ, a signaling protein, and CAP2, a regulator of actin turnover. 14-3-3ζ and CAP2 are necessary for host entry by T3SS pathogens. 14-3-3ζ dimers function as molecular scaffolds in the formation of bacterial-associated membrane ruffles. Concurrently, CAP2 localizes to membrane ruffles and cooperates with 14-3-3ζ to enable the formation of membrane ruffles that function efficiently in bacterial uptake. The findings define a coordinated role for 14-3-3ζ and CAP2 in cytoskeletal dynamics during T3SS pathogen infection.
