## Supplementary table 2 for "Virus-like particle capture reveals coordination of actin remodeling during Shigella flexneri entry by host proteins"

S. flexneri WT translocon HeLa WT vs 14-3-3z-/-
Protein	Uniprot ID	p-value	Log2FC
HAL	P42357	0.001	-2
SERPINB5	P36952	0.006	-2
CP	P00450	0.01	1
RAN	P62826	0.012	2.5
CAP2	P40123	0.012	1.5
HBB	P68871	0.013	1.5
PNP	P00491	0.017	-1.7
CDC42	P60953	0.02	1.1
SERBP1	Q8NC51	0.022	0.7
EPPK1	P58107	0.023	-2.6
IGHA1	P01876	0.026	1.6
EIF3A	Q14152	0.028	0.8
CCT8	P50990	0.031	1.2
EIF3D	O15371	0.033	1.4
FGB	P02675	0.041	-1
SRSF2	Q01130	0.041	1
F13A1	P00488	0.041	0.7
SPTAN1	Q13813	0.045	0.9
APOA1	P02647	0.049	0.99
S. flexneri stalled translocon HeLa WT vs 14-3-3z-/-
Protein	Uniprot ID	p-value	Log2FC
HAL	P42357	0.003	-1.6
NUCKS1	Q9H1E3	0.003	1.7
S100A14	Q9HCY8	0.004	-1.6
BASP1	P80723	0.009	1.2
RAN	P62826	0.009	2.6
CCDC80	Q76M96	0.01	-1.7
LDHA	P00338	0.012	-1.7
EIF2S1	P05198	0.013	1.6
POF1B	Q8WVV4	0.017	-1.5
CKB	P12277	0.018	1.5
KIF5B	P33176	0.022	-0.9
CP	P00450	0.023	-0.8
NACA	Q13765	0.023	1
CLIP1	P30622	0.025	1.1
YBX1	P67809	0.026	0.8
EIF2S2	P20042	0.028	1.2
PEBP1	P30086	0.03	-1.3
ACTR1B	P42025	0.034	0.8
QPCT	Q16769	0.036	1.3
UBA1	P22314	0.037	1
CAP2	P40123	0.037	1.2
PSMC3	P17980	0.04	-1
EIF2S3	P41091	0.041	1.3
ACTN4	O43707	0.043	-1.2
Uninfected HeLa WT vs 14-3-3z-/-
Protein	Uniprot ID	p-value	Log2FC
CTSH	O95147	0.001	-1.3
HAL	P42357	0.002	-1.6
XRCC5	P13010	0.005	-1.8
PPIE	Q9UNP9	0.007	1.4
RAN	P62826	0.007	-2.7
XRCC6	P12956	0.007	-1.3
HMGCS1	Q01581	0.01	1.3
H2AC8	P04908	0.016	1.9
KIF5C	O60282	0.017	-1
APOC3	P02656	0.018	1.1
RPS10	P46783	0.018	-1.1
PRKDC	P78527	0.021	-1.8
PEBP1	P30086	0.021	1.4
PSMD1	Q99460	0.023	-1
RPS4X	P62701	0.024	-1.8
CLNS1A	P54105	0.024	-1.3
KIF11	P52732	0.035	-1.3
ALDOA	P04075	0.035	1.7
PRSS3	P35030	0.035	1.2
S100P	P25815	0.037	-1
IGLC2	P0DOY2	0.037	0.8
KIF5B	P33176	0.04	-0.8
CAPN2	P17655	0.044	1.2
AFP	P02771	0.045	1.1
G3BP2	Q9UN86	0.047	-1
EEF1B2	P24534	0.049	-0.7
S. flexneri DipaC HeLa WT vs 14-3-3z-/-
Protein	Uniprot ID	p-value	Log2FC
HAL	P42357	0.001	-1.8
COL1A1	P02452	0.003	-2.1
TUBB8B	A6NNZ2	0.005	-1.3
TCP1	P17987	0.005	6
CAPZB	P47756	0.006	-1.6
NUCKS1	Q9H1E3	0.007	1.5
HNRNPD	Q14103	0.008	1.8
PSMA7	O14818	0.01	-2.2
HNRNPU	Q00839	0.02	-0.9
SNRPB	P14678	0.033	-1.2
ATP5F1B	P06576	0.033	-1.8
CCT7	Q99832	0.034	-1.3
PRMT5	O14744	0.042	-0.8
EIF2S1	P05198	0.042	1.3
HSPB1	P04792	0.043	-1.6
